# Generation of promoters enabling high-level constitutive gene expression in both plants and *Escherichia coli*

**DOI:** 10.64898/2026.05.17.725692

**Authors:** Pabasara Rasadaree Weerasinghe, Daisuke Tsugama

**Affiliations:** Asian Research Center for Bioresource and Environmental Sciences (ARC-BRES), Graduate School of Agricultural and Life Sciences, The University of Tokyo, 1-1-1 Midori-cho, Nishi-tokyo-shi, Tokyo 188-0002, Japan

**Keywords:** Bacteria, Plant, Synthetic promoter, Selection marker

## Abstract

Functional validation of genetic components in plants often requires cloning them separately into both plant and bacterial expression vectors, a process that is both time-consuming and laborious. This study aimed to simplify this workflow by developing plant-bacteria dual-host promoter systems that drive high-level constitutive expression in both environments. To achieve this, two variants of the chloramphenicol acetyltransferase promoter (PCAT), a bacterial σ factor-dependent promoter, were integrated into the cauliflower mosaic virus 35S promoter (P35S), and their performance was evaluated using a hygromycin phosphotransferase (HPT)-GFP fusion reporter. One of these variants, PCAT1, conferred hygromycin resistance to *Escherichia coli* (DH5α and BL21 (DE3)) and maintained high-level expression comparable to the original P35S in onion epidermal cells. A hybrid P35S enhancer-PNOS system also conferred hygromycin resistance to *E. coli*, but its activity in inducing GFP signals in onion cells remained lower than that of P35S. Due to its compact size (89 bp) and efficiency, PCAT1 can serve as a module for converting standard plant vectors into dual-host systems, accelerating gene characterization and the development of new gene-based tools.
