## Supplementary Table S1 for "Generation of promoters enabling high-level constitutive gene expression in both plants and *Escherichia coli*"

### Sheet: Table_S1
Supplementary Table S1. Primers used in this study
Name	Sequence (5' -> 3')
HPT5_F_MCSSalI	TGGTACCCGGGTCGACATGAAAAAGCCTGAACTCA
HPT3_R_GFPSpeI	TGCTCACCATactagtTTTCTTTGCCCTCGGACGA
PNOS5_F	atcatgagcggagaattaagggag
PNOS3-SalI_R	ctGTCGACCTCCTGAtccggtgcagattatttgga
PCAT0_SalI_F	tcgatAAGAGGTTCCAACTTTCACCATAATtAAATAAGATCACTACCGGGCGTATTTTTTGAGTTGTCAATTTTCAGGAGctaaggaag
PCAT0_SalI_R	tcgacttccttagCTCCTGAAAATTGACAACTCAAAAAATACGCCCGGTAGTGATCTTATTTaATTATGGTGAAAGTTGGAACCTCTTa
